# Non-canonical Wnt signaling promotes directed migration of intestinal stem cells to sites of injury

**DOI:** 10.1101/2021.09.15.460565

**Authors:** Daniel Jun-Kit Hu, Jina Yun, Justin Elstrott, Heinrich Jasper

## Abstract

Tissue regeneration after injury requires coordinated regulation of stem cell activation, division, and daughter cell differentiation, processes that are increasingly well understood in many regenerating tissues. How accurate stem cell positioning and localized integration of new cells into the damaged epithelium are achieved, however, remains unclear. Here we show that enteroendocrine cells coordinate stem cell migration towards a wound in the *Drosophila* intestinal epithelium. In response to injury, EEs release the N-terminal domain of the PTK7 orthologue, Otk, which activates non-canonical Wnt signaling in ISCs, promoting actin-based protrusion formation and ISC migration towards a wound. We find that this migratory behavior is closely linked to ISC proliferation, and that it is required for efficient tissue repair during injury. Our findings highlight the role of non-canonical Wnt signaling in regeneration of the intestinal epithelium, and identify EE-released ligands as critical coordinators of ISC migration.
