## Supplemental Table 1 - List of Genotypes for "Non-canonical Wnt signaling promotes directed migration of intestinal stem cells to sites of injury"

### Sheet: Sheet1
Table S1: List of genotypes in each figure, Related to Methods
Fig. #	Genotype
Fig. 1
1b	w1118/w1118; esg::Gal4, UAS::2xeYFP/UAS::nls-mCherry; Su(H)GBE::Gal80, tub::Gal80ts/+
	w1118/y1,sc*,v1,sev21; esg::Gal4, UAS::2xeYFP; Su(H)GBE::Gal80/+, tub::Gal80ts/ UAS::mCherryRNAi
1c	w1118/y1,sc*,v1,sev21; esg::Gal4, UAS::2xeYFP/+; Su(H)GBE::Gal80, tub::Gal80ts/ UAS::mCherryRNAi
1d	w1118/y1,sc*,v1,sev21; esg::Gal4, UAS::LifeAct-GFP/+; Su(H)GBE::Gal80, tub::Gal80ts/ UAS::mCherryRNAi
1e	w1118/y1,sc*,v1,sev21; esg::Gal4, UAS::2xeYFP/+; Su(H)GBE::Gal80, tub::Gal80ts/ UAS::mCherryRNAi
	w1118/w1118; esg::Gal4, UAS::2xeYFP/+; Su(H)GBE::Gal80, tub::Gal80ts/UAS::DiaRNAi
	w1118/w1118; esg::Gal4, UAS::2xeYFP/UAS::Arp3RNAi; Su(H)GBE::Gal80, tub::Gal80ts/+
	w1118/w1118; esg::Gal4, UAS::2xeYFP/UAS::Rho1RNAi; Su(H)GBE::Gal80, tub::Gal80ts/+
	w1118/w1118; esg::Gal4, UAS::2xeYFP/UAS::Rac1RNAi; Su(H)GBE::Gal80, tub::Gal80ts/+
Fig. 2
2a	w1118/y1,sc*,v1,sev21; esg::Gal4, UAS::2xeYFP/+; Su(H)GBE::Gal80, tub::Gal80ts/ UAS::mCherryRNAi
	w1118/w1118; esg::Gal4, UAS::2xeYFP/UAS::DshRNAi; Su(H)GBE::Gal80, tub::Gal80ts/+
	w1118/w1118; esg::Gal4, UAS::2xeYFP/+; Su(H)GBE::Gal80, tub::Gal80ts/UAS::OtkRNAi
	w1118/w1118; esg::Gal4, UAS::2xeYFP/UAS::Otk2RNAi; Su(H)GBE::Gal80, tub::Gal80ts/+
	w1118/w1118; esg::Gal4, UAS::2xeYFP/+; Su(H)GBE::Gal80, tub::Gal80ts/UAS::FzRNAi
	w1118/w1118; esg::Gal4, UAS::2xeYFP/UAS::Fz2RNAi; Su(H)GBE::Gal80, tub::Gal80ts/+
2b	w1118/y1,sc*,v1,sev21; esg::Gal4, UAS::2xeYFP/+; Su(H)GBE::Gal80, tub::Gal80ts/ UAS::mCherryRNAi
	w1118/+; esg::Gal4, UAS::2xeYFP/UAS::DshRNAi; Su(H)GBE::Gal80, tub::Gal80ts/+
	w1118/+; esg::Gal4, UAS::2xeYFP/+; Su(H)GBE::Gal80, tub::Gal80ts/UAS::OtkRNAi
2c	w1118/y1,sc*,v1,sev21; esg::Gal4, UAS::2xeYFP/+; Su(H)GBE::Gal80, tub::Gal80ts/ UAS::mCherryRNAi
2d	w1118/w1118; esg::Gal4, UAS::LifeAct-GFP/+; Su(H)GBE::Gal80, tub::Gal80ts/UAS::Dsh-myc
	w1118/w1118; esg::Gal4, UAS::LifeAct-GFP/+; Su(H)GBE::Gal80, tub::Gal80ts/ UAS::Otk-GFP
	w1118/y1,sc*,v1,sev21; esg::Gal4, UAS::2xeYFP/+; Su(H)GBE::Gal80, tub::Gal80ts/ UAS::mCherryRNAi
	w1118/w1118; esg::Gal4, UAS::2xeYFP/+; Su(H)GBE::Gal80, tub::Gal80ts/UAS::Dsh-myc
	w1118/w1118; esg::Gal4, UAS::2xeYFP/+; Su(H)GBE::Gal80, tub::Gal80ts/UAS::Otk-GFP
	w1118/w1118; esg::Gal4, UAS::2xeYFP/UAS::DshRNAi; Su(H)GBE::Gal80, tub::Gal80ts/ UAS::Otk-GFP
Fig. 3
3a	w1118/w1118; esg::Gal4, UAS::2xeYFP/DshMyc; Su(H)GBE::Gal80, tub::Gal80ts/+
	w1118/w1118; esg::Gal4, UAS::2xeYFP/DshMyc; Su(H)GBE::Gal80, tub::Gal80ts/ UAS::OtkRNAi
3b	w1118/y1,sc*,v1,sev21; esg::Gal4, UAS::2xeYFP; Su(H)GBE::Gal80/+, tub::Gal80ts/ UAS::mCherryRNAi
3c	w1118/y1,sc*,v1,sev21; tub::Gal80ts/mira-GFP; pros::Gal4/UAS::mCherryRNAi
	w1118/w1118; tub::Gal80ts/mira-GFP; pros::Gal4/UAS::Otk-GFP
	w1118/w1118; tub::Gal80ts/mira-GFP; pros::Gal4/UAS::OtkRNAi
	w1118/y1,v1; tub::Gal80ts/mira-GFP; pros::Gal4/UAS::DshRNAi
Fig. 4
4a	w1118/y1,sc*,v1,sev21; esg::Gal4, UAS::LifeAct-GFP/+; Su(H)GBE::Gal80, tub::Gal80ts/ UAS::mCherryRNAi
	w1118/w1118; esg::Gal4, UAS::LifeAct-GFP/+; Su(H)GBE::Gal80, tub::Gal80ts/ UAS:DshRNAi
	w1118/w1118; esg::Gal4, UAS::LifeAct-GFP/+; Su(H)GBE::Gal80, tub::Gal80ts/ UAS:OtkRNAi
4b	w1118/y1,sc*,v1,sev21; esg::Gal4, UAS::2xeYFP/mmp1k04809-lacZ ; Su(H)GBE::Gal80, tub::Gal80ts/ +
4c	w1118/y1,sc*,v1,sev21; tub::Gal80ts/mira-GFP; pros::Gal4/UAS::mCherryRNAi
	w1118/w1118; tub::Gal80ts/mira-GFP ; pros::Gal4/UAS::UAS::Timp
	w1118/y1,v1; tub::Gal80ts/mira-GFP ; pros::Gal4/UAS::Mmp1RNAi
4d	w1118/y1,sc*,v1,sev21; esg::Gal4, UAS::LifeAct-GFP/+; Su(H)GBE::Gal80, tub::Gal80ts/ UAS::mCherryRNAi
Fig. 5
5a	w1118/w1118; tub::Gal80ts/mira-GFP; pros::Gal4/UAS::Otk-GFP
5b	w1118/y1,sc*,v1,sev21; tub::Gal80ts/mira-GFP; pros::Gal4/UAS::mCherryRNAi
	w1118/y1,v1; tub::Gal80ts/mira-GFP ; pros::Gal4/UAS::Mmp1RNAi
Fig. 6
6a,6c,6d	w1118/y1,sc*,v1,sev21; esg::Gal4, UAS::2xeYFP/+; Su(H)GBE::Gal80, tub::Gal80ts/ UAS::mCherryRNAi
	w1118/w1118; esg::Gal4, UAS::2xeYFP/UAS::DshRNAi; Su(H)GBE::Gal80, tub::Gal80ts/+
	w1118/w1118; esg::Gal4, UAS::2xeYFP/+; Su(H)GBE::Gal80, tub::Gal80ts/UAS::OtkRNAi
	w1118/y1,v1; esg::Gal4, UAS::2xeYFP/+; Su(H)GBE::Gal80, tub::Gal80ts/UAS::KlarRNAi
6b	w1118/y1,sc*,v1,sev21; esg::Gal4, UAS::2xeYFP/+; Su(H)GBE::Gal80, tub::Gal80ts/ UAS::mCherryRNAi
	w1118/w1118; esg::Gal4, UAS::2xeYFP/UAS::Wee1-VFP; Su(H)GBE::Gal80, tub::Gal80ts/+
	w1118/y1,sc*,v1,sev21; esg::Gal4, UAS::2xeYFP/UAS::Wee1RNAi; Su(H)GBE::Gal80, tub::Gal80ts/+
Sup Fig. 1
S1a	w1118/y1,sc*,v1,sev21; esg::Gal4, UAS:2xeYFP/+; Su(H)GBE::Gal80, tub::Gal80ts/ UAS::mCherryRNAi
S1b	w1118/y1,sc*,v1,sev21; tub::Gal80ts/UAS::GFP; pros::Gal4/+
	w1118/y1,sc*,v1,sev21; Su(H)GBE::Gal4/UAS::GFP; tub::Gal80ts/+
S1c	w1118/w1118; esg::Gal4/+; Su(H)GBE::Gal80, tub::Gal80ts/UAS::Eb1-GFP
Sup Fig. 2
S2a, S2b, S2c	w1118/y1,sc*,v1,sev21; esg::Gal4, UAS:2xeYFP/+; Su(H)GBE::Gal80, tub::Gal80ts/ UAS::mCherryRNAi
Sup Fig. 3
S3a	w1118/w1118; esg::Gal4, UAS::LifeAct-GFP/UAS::nls-mCherry; Su(H)GBE::Gal80, tub::Gal80ts/+
S3b	w1118/w1118; esg::Gal4, UAS::2xeYFP/+; Su(H)GBE::Gal80, tub::Gal80ts/UAS::DiaRNAi
	w1118/w1118; esg::Gal4, UAS::2xeYFP/UAS::Arp3RNAi; Su(H)GBE::Gal80, tub::Gal80ts/+
	w1118/w1118; esg::Gal4, UAS::2xeYFP/UAS::Rho1RNAi; Su(H)GBE::Gal80, tub::Gal80ts/+
	w1118/w1118; esg::Gal4, UAS::2xeYFP/UAS::Rac1RNAi; Su(H)GBE::Gal80, tub::Gal80ts/+
S3c	w1118/y1,v1; esg::Gal4, UAS::2xeYFP/+; Su(H)GBE::Gal80, tub::Gal80ts/ UAS::mCherryRNAi
	w1118/y1,sc*,v1,sev21; esg::Gal4, UAS::2xeYFP/+; Su(H)GBE::Gal80, tub::Gal80ts/UAS::KlarRNAi
Sup Fig. 4
S4a	w1118/w1118; esg::Gal4, UAS::2xeYFP/UAS::Otk2RNAi; Su(H)GBE::Gal80, tub::Gal80ts/+
	w1118/w1118; esg::Gal4, UAS::2xeYFP/+; Su(H)GBE::Gal80, tub::Gal80ts/UAS::FzRNAi
	w1118/w1118; esg::Gal4, UAS::2xeYFP/UAS::Fz2RNAi; Su(H)GBE::Gal80, tub::Gal80ts/+
S4b	w1118/y1,sc*,v1,sev21; esg::Gal4, UAS::2xeYFP/+; Su(H)GBE::Gal80, tub::Gal80ts/ UAS::mCherryRNAi
	w1118/y1,v1; esg::Gal4, UAS::2xeYFP/+; Su(H)GBE::Gal80, tub::Gal80ts/UAS::DshRNAi
	w1118/y1,v1; esg::Gal4, UAS::2xeYFP/+; Su(H)GBE::Gal80, tub::Gal80ts/UAS::OtkRNAi
	w1118/y1,sc*,v1,sev21; esg::Gal4, UAS::2xeYFP/UAS::Otk2RNAi; Su(H)GBE::Gal80, tub::Gal80ts/+
	w1118/y1,v1; esg::Gal4, UAS::2xeYFP/+; Su(H)GBE::Gal80, tub::Gal80ts/UAS::KlarRNAi
S4c	w1118/y1,sc*,v1,sev21; esg::Gal4, UAS::2xeYFP/+; Su(H)GBE::Gal80, tub::Gal80ts/ UAS::mCherryRNAi
	w1118/w1118; esg::Gal4, UAS::2xeYFP/UAS::DshRNAi; Su(H)GBE::Gal80, tub::Gal80ts/+
	w1118/w1118; esg::Gal4, UAS::2xeYFP/+; Su(H)GBE::Gal80, tub::Gal80ts/UAS::OtkRNAi
S4d	w1118/y1,sc*,v1,sev21; Su(H)GBE::Gal4/mira-GFP; tub::Gal80ts/UAS::mCherryRNAi
	w1118/w1118; Su(H)GBE::Gal4/mira-GFP; tub::Gal80ts/UAS::WgRNAi
S4e	w1118/y1,sc*,v1,sev21; esg::Gal4, UAS::2xeYFP/+; Su(H)GBE::Gal80, tub::Gal80ts/ UAS::mCherryRNAi
	w1118/w1118; esg::Gal4, UAS::2xeYFP/+; Su(H)GBE::Gal80, tub::Gal80ts/UAS::ArmRNAi
	w1118/w1118; esg::Gal4, UAS::2xeYFP/+; Su(H)GBE::Gal80, tub::Gal80ts/UAS::PanRNAi
Sup Fig. 5
S5a	w1118/w1118; esg::Gal4, UAS::2xeYFP/DshMyc; Su(H)GBE::Gal80, tub::Gal80ts/+
S5b	w1118/w1118; esg::Gal4, UAS::CD8-RFP/+; Su(H)GBE::Gal80, tub::Gal80ts/ UAS::Otk-GFP
S5c	w1118/w1118; mira-GFP/+; UAS::Otk-GFP/+
	w1118/w1118; Su(H)GBE::Gal4/mira-GFP; tub::Gal80ts/UAS::Otk-GFP
	w1118/w1118; Mex1::Gal4/mira-GFP; tub::Gal80ts/UAS::Otk-GFP
S5d	w1118/y1,v1; tub::Gal80ts/mira-GFP; pros::Gal4/UAS::DshRNAi
S5e	w1118/y1,sc*,v1,sev21; how::Gal4/mira-GFP; tub::Gal80ts/UAS::mCherryRNAi
	w1118/w1118; how::Gal4/mira-GFP; tub::Gal80ts/UAS::OtkRNAi
Sup Fig. 6
S6a	w1118/y1,sc*,v1,sev21; esg::Gal4, UAS::2xeYFP/mmp1k04809-lacZ ; Su(H)GBE::Gal80, tub::Gal80ts/ +
S6b	w1118/y1,sc*,v1,sev21; tub::Gal80ts/UAS::GFP; pros::Gal4/+
Sup Fig 7
S7a, S7c, S7d	w1118/y1,sc*,v1,sev21; esg::Gal4, UAS::2xeYFP/+; Su(H)GBE::Gal80, tub::Gal80ts/ UAS::mCherryRNAi
	w1118/w1118; esg::Gal4, UAS::2xeYFP/UAS::DshRNAi; Su(H)GBE::Gal80, tub::Gal80ts/+
	w1118/w1118; esg::Gal4, UAS::2xeYFP/+; Su(H)GBE::Gal80, tub::Gal80ts/UAS::OtkRNAi
	w1118/y1,sc*,v1,sev21; esg::Gal4, UAS::2xeYFP/+; Su(H)GBE::Gal80, tub::Gal80ts/UAS::KlarRNAi
S7b	w1118/y1,sc*,v1,sev21; esg::FlipOut/+; +/ UAS::mCherryRNAi
	w1118/w1118; esg::FlipOut/UAS::DshRNAi
	w1118/w1118; esg::FlipOut/+; +/UAS::OtkRNAi
	w1118/y1,sc*,v1,sev21; esg::FlipOut/+; +/ UAS::KlarRNAi
S7e	w1118/y1,sc*,v1,sev21; esg::Gal4, UAS::2xeYFP/+; Su(H)GBE::Gal80, tub::Gal80ts/ UAS::mCherryRNAi
